# Dynamic protein deacetylation is a limited carbon source for acetyl-CoA-dependent metabolism

**DOI:** 10.1101/2022.12.28.522149

**Authors:** Ioana Soaita, Emily Megill, Daniel Kantner, Adam Chatoff, Zoltan Arany, Nathaniel W Snyder, Kathryn E Wellen, Sophie Trefely

## Abstract

The ability of cells to store and rapidly mobilize energy reserves in response to nutrient availability is essential for survival. Breakdown of carbon stores produces acetyl-coenzyme-A (acetyl-CoA), which fuels various metabolic pathways and is also the acyl donor for protein lysine acetylation. Notably, histone acetylation is sensitive to acetyl-CoA availability and nutrient replete conditions induce a substantial accumulation of acetylation on histones. Deacetylation releases acetate, which can be recycled to acetyl-CoA, suggesting that deacetylation could be mobilized as an acetyl-CoA source to feed downstream metabolic processes under nutrient depletion. While the notion of histones as a metabolic reservoir has been frequently proposed, experimental evidence has been lacking. Therefore, to test this concept directly, we developed an experimental system to trace deacetylation-derived acetate and its incorporation into acetyl-CoA, using ^13^C_2_-acetate in ATP citrate lyase-deficient fibroblasts (*Acly*^*-/-*^ MEFs), which are primarily dependent on acetate for protein acetylation. We find that dynamic protein deacetylation in *Acly*^*-/-*^ MEFs contributes carbons to acetyl-CoA and proximal downstream metabolites. However, there is no significant effect on acyl-CoA pool sizes, and even at maximal acetylation, deacetylation transiently supplies approximately 9% of cellular acetyl-CoA. Together, our data reveal that although protein acetylation is dynamic and sensitive to nutrient availability, its potential for maintaining cellular acetyl-CoA-dependent metabolic pathways is limited compared to cellular demand.
