## Supplemental Table 1 for "Dynamic protein deacetylation is a limited carbon source for acetyl-CoA-dependent metabolism"

### Sheet: Sheet1
					1. The maximal potential acetylation of N-terminal tails					2. Physiological acetylation in cultured cells
	Ref: PMID 15496913	Ref: PMID 1736292 and PMID 18583476		Uniprot KB disordered region sites			Ref: PMID 18584076 and PMID 22272256			Simithy et al PMID: 29070843	Simithy et al PMID: 29070843	Simithy et al PMID: 29070843	Trefely et al PMID: 34856123	Guo et al: PMID: 29121770	Guo et al: PMID: 29121770	Guo et al: PMID: 29121770	Abshiru et al: PMID: 26468920	Zhou et al: PMID: 26839187	Zheng et al: PMID: 23892279	Hansen et al: PMID: 30837475
	Total diploid genome size (bp)	Number of base pairs/nucleosome plus linker	Number of nuclesosomes/cell (calculated from genome size)	N-terminal K sites	Total Number of K sites per diploid genome (calculated from genome size; 2 histones per nucleosome)	Amount of Acetate if all K sites occupied (mole)	Cell Volume Range (L)	Acetate Concentration if all K sites occupied (uM)	N-terminal K sites and combination sites	Relative quant: % occupancy at this site (HeLa)	Relative quant: % occupancy at this site (Human Immortalized Myoblast)	Relative quant: % occupancy at this site (Human Immortalized Myotube)	Relative quant: % occupancy at this site (HepG2)	Relative quant: % occupancy at this site (hESC)	Relative quant: % occupancy at this site (293T)	Relative quant: % occupancy at this site (Human Primary Myoblast)	Exact quant: % occupancy at this site (human erythroleukemic (K562) cells)	Exact quant: % occupancy at this site (HeLa)	Exact quant: % occupancy at this site (HeLa S3)	Exact quant: % occupancy at this site (HeLa)
Human Histone Site	6160000000	196	3.14286e+07		1.82286e+09	3.027e-15	1.00E-12 to 5.00E-12	584.52 to 2922.62
H2A				H2A K5					K5	N/A	N/A	N/A	N/A	N/A	N/A	N/A			9.9
				K9					K9	N/A	N/A	N/A	N/A	N/A	N/A	N/A			0.9
				K13					K13	N/A	N/A	N/A	N/A	N/A	N/A	N/A
				K15					K15	N/A	N/A	N/A	N/A	N/A	N/A	N/A
H2B				H2B K5					K5	N/A	N/A	N/A	N/A	N/A	N/A	N/A				2.6
				K11					K11	N/A	N/A	N/A	N/A	N/A	N/A	N/A
				K12					K12	N/A	N/A	N/A	N/A	N/A	N/A	N/A
				K15					K15	N/A	N/A	N/A	N/A	N/A	N/A	N/A
				K16					K16	N/A	N/A	N/A	N/A	N/A	N/A	N/A
				K20					K20	N/A	N/A	N/A	N/A	N/A	N/A	N/A				10.3
				K23					K23	N/A	N/A	N/A	N/A	N/A	N/A	N/A
				K24					K24	N/A	N/A	N/A	N/A	N/A	N/A	N/A
				K27					K27	N/A	N/A	N/A	N/A	N/A	N/A	N/A
				K28					K28	N/A	N/A	N/A	N/A	N/A	N/A	N/A
				K30					K30	N/A	N/A	N/A	N/A	N/A	N/A	N/A
				K34					K34	N/A	N/A	N/A	N/A	N/A	N/A	N/A
H3				H3 (Uniprot ID: P68431) K4					K4	0	0.1	0	0	0	0	5
				K9					K9	0.4	1.9	0.7	0.44	7	4	4
				K14					K14	6.6	6.5	4.7	12	2	2	1			27.8	15
				K18					K18	32.3	17.1	2.3	2.5	7	7	6	5.4	5.3	4.1
				K23					K23	20.3	12.2	4.2	34	16	21	15	30	17.6	25.1	20
				K27					K27	0.1	0.1	0	0	5	3	8			2.7
				K36					K36	0.1	0.1	0	0.02	N/A	N/A	N/A			6.9
				K37					K37	N/A	N/A	N/A	N/A	N/A	N/A	N/A
H4				H4 K5					K5	3.2	1.5	1.2	34	6	10	6	3	8.9	12.7
				K8					K8	2.6	1.9	2.1	7.2	2	2	1	3.1	7.1
				K12					K12	6.5	3.5	2.7	7.2	2	3	3	6.2	13.3
				K16					K16	17	24.5	14.5	N/A	9	17	10	30	11	35.7	10
				K20					K20	0	0	0	N/A	8	7	5			0.2
									H3K9me1K14ac	8.1	5.2	4.4	N/A	3	3	3
									H3K9me2K14ac	4.9	4.8	3.8	N/A	11	19	14
									H3K9me3K14ac	1.7	2.7	1.9	N/A	3	5	7
									H3K9acK14ac	0.3	0.4	0.3	N/A	3	1	1
									H3K18acK23ac	1.1	1.1	0.8	N/A	4	3	1
									H3K14ac total	21.6	19.6	15.1		22	30	26
									H3K18ac total	33.4	18.2	3.1		11	10	7
									H3K23ac total	21.4	13.3	5		20	24	16
									Average Occupancy Across All Sites	8.85833	7.05833	3.7	6.98	8.36364	10	8.27273	12.95	10.5333	12.6	11.58
									Amount of Acetate (moles) at Average Occupancy	2.68141e-16	2.13655e-16	1.11999e-16	2.11284e-16	2.53167e-16	3.027e-16	2.50415e-16	3.91996e-16	3.18844e-16	3.81402e-16	3.50526e-16
																					3. ACLY -/- MEFs Have Wildtype Acetylation in 1mM Acetate
	Ref: PMID: 19468303; https://www.ncbi.nlm.nih.gov/assembly/GCF_000001635.23	Ref: PMID 1736292 and PMID 18583476		Uniprot KB disordered region sites			Ref: PMID 18584076 and PMID 22272256			Yucel et al PMID: 31242425											Zhao et al PMID: 27760311
	Total diploid genome size (bp)	Number of base pairs/nucleosome plus linker	Number of nuclesosomes/cell (calculated from genome size)	N-terminal K sites	Total Number of K sites per diploid genome (calculated from genome size; 2 histones per nucleosome)	Amount of Acetate if all K sites occupied (mole)	Cell Volume Range (L)	Acetate Concentration if all K sites occupied (uM)	N-terminal K sites and combination sites (based on proteomics)	% of total peptide acetylated at this site (Primary Mouse Myoblast)											Relative quant: % occupancy at this site (% contribution from acetate)	Relative quant: % occupancy at this site (% contribution from acetate)	Relative quant: % occupancy at this site (% contribution from acetate)	Relative quant: % occupancy at this site (% contribution from acetate)
Mouse Histone Site	5320000000	196	2.71429e+07		1.57429e+09	2.61422e-15	1.00E-12 to 5.00E-12	486.79 to 2433.93													WT MEFs 1mM Acetate	ACLY -/- MEFs 1mM Acetate	WT MEFs 0.1mM Acetate	ACLY -/- MEFs 0.1mM Acetate
H2A				H2A K5					K5	1.6
				K9					K9	1.8
				K13					K13	7.7
				K15					K15	27.1
H2B				H2B K5					K5	N/A
				K11					K11	N/A
				K12					K12	N/A
				K15					K15	N/A
				K16					K16	N/A
				K20					K20	N/A
				K23					K23	N/A
				K24					K24	N/A
				K27					K27	N/A
				K28					K28	N/A
				K30					K30	N/A
				K34					K34	N/A
H3				H3 (Uniprot ID: P68433) K4					K4	6.2
				K9					K9	2.9											7.476065 (18.2)	2.19952 (70.8)	4.3026275 (12.9)	0.8271676 (79.5)
				K14					K14	2.1											42.821894 (13.9)	44.077049 (83.9)	45.120526 (9.3)	20.750082 (41.9)
				K18					K18	5.3											8.598471 (9.9)	10.619479 (88.5)	8.1758228 (6.6)	5.720099 (44.1)
				K23					K23	14.2											24.623694 (13.9)	18.975315 (89.0)	23.659286 (11.4)	8.842021 (51.3)
				K27					K27	0
				K36					K36	N/A
				K37					K37	N/A
H4				H4 K5					K5	6.1
				K8					K8	2.5
				K12					K12	3.6
				K16					K16	14
				K20					K20	0
									H3K9me1K14ac	15.2
									H3K9me2K14ac	2.1
									H3K9me3K14ac	1.2
									H3K9acK14ac	6.6
									H3K18acK23ac	3.1											Average accupancy across all marks:	Average accupancy across all marks:	Average accupancy across all marks:	Average accupancy across all marks:
									K14ac total	20.6											20.88	18.9678	20.3146	9.03484
									K18ac total	8.4											Average contribution from acetate across all marks:	Average contribution from acetate across all marks:	Average contribution from acetate across all marks:	Average contribution from acetate across all marks:
									K23ac total	17.3											13.975	83.05	10.05	54.2
									Average Occupancy Across All Sites	7.98667
									Amount of Acetate (moles) at Average Occupancy	2.08789e-16
