## Supplemental Table 2 for "Dynamic protein deacetylation is a limited carbon source for acetyl-CoA-dependent metabolism"

### Sheet: Sheet1
	Distribution of Acetylation
Reference	Non-Nuclear	Nuclear (Histone + non-Histone)	Histone	Comments
Tumanov et al (PMID: 27594997)	0.5	0.5	0.5	from Figure 7C, G; based on bound acetate measurement, not proteomics
Hansen et al (PMID: 30837475)	N/A	N/A	0.74	from Figure 4D
Choudhary et al (PMID: 19608861)	0.6	0.4	N/A	based on Figure 2A
